# Regulation of human interferon signaling by transposon exonization

**DOI:** 10.1101/2023.09.11.557241

**Authors:** Giulia Irene Maria Pasquesi, Holly Allen, Atma Ivancevic, Arturo Barbachano-Guerrero, Olivia Joyner, Kejun Guo, David M. Simpson, Keala Gapin, Isabella Horton, Lily Nguyen, Qing Yang, Cody J. Warren, Liliana D. Florea, Benjamin G. Bitler, Mario L. Santiago, Sara L. Sawyer, Edward B. Chuong

**Affiliations:** BioFrontiers Institute and Department of Molecular, Cellular & Developmental Biology, University of Colorado Boulder, Boulder, CO, 80309; Crnic Institute Boulder Branch, BioFrontiers Institute, University of Colorado Boulder, Boulder, CO, 80303; Division of Infectious Diseases, Department of Medicine, University of Colorado Anschutz Medical Campus, Aurora, CO, 80045; Division of Reproductive Sciences, Department of Obstetrics and Gynecology, University of Colorado Anschutz Medical Campus, Aurora, CO, 80045; Fred Hutchinson Cancer Research Center, Seattle, WA, 98109; The Ohio State University College of Veterinary Medicine, Columbus, OH, 43210; McKusick-Nathans Institute of Genetic Medicine, Johns Hopkins University School of Medicine, Baltimore, MD, 21205

**Keywords:** type I IFN, innate immunity, transposable elements, alternative splicing

## Abstract

Innate immune signaling is essential for clearing pathogens and damaged cells, and must be tightly regulated to avoid excessive inflammation or autoimmunity. Here, we found that the alternative splicing of exons derived from transposable elements is a key mechanism controlling immune signaling in human cells. By analyzing long-read transcriptome datasets, we identified numerous transposon exonization events predicted to generate functional protein variants of immune genes, including the type I interferon receptor IFNAR2. We demonstrated that the transposon-derived isoform of IFNAR2 is more highly expressed than the canonical isoform in almost all tissues, and functions as a decoy receptor that potently inhibits interferon signaling including in cells infected with SARS-CoV-2. Our findings uncover a primate-specific axis controlling interferon signaling and show how a transposon exonization event can be co-opted for immune regulation.
