## Supplemental Table S2 for "Regulation of human interferon signaling by transposon exonization"

### Sheet: HeLa KOs
Statistical analysis of HeLa KO cells treated with 10U/ml IFNb for 4hrs compared to untreated cells.
Treated vs Control
OASL				ISG15
Genotype	p-value	test		Genotype	p-value	test
Wild-type	0.02938	Mann-Whitney U Test		Wild-type	0.01825	Mann-Whitney U Test
IFNAR2-L KO	0.8791	t.test		IFNAR2-L KO	0.4529	t.test
IFNAR2-S KO	0.01998	Mann-Whitney U Test		IFNAR2-S KO	0.01561	Mann-Whitney U Test
IFNAR2-E7 KO	0.6403	t.test		IFNAR2-E7 KO	0.8309	t.test
Genotype Contrast *
OASL				ISG15
emmeans contrast	p-value	test		emmeans contrast	p-value	test
Wild type - 2S KO	<.0001	ANOVA		Wild type - 2S KO	0.0217	ANOVA
Wild type - 2L KO	0.0009	ANOVA		Wild type - 2L KO	0.0293	ANOVA
Wild type - E7 KO	0.0008	ANOVA		Wild type - E7 KO	0.01	ANOVA
2S KO - 2L KO	<.0001	ANOVA		2S KO - 2L KO	0.0002	ANOVA
2L KO - E7 KO	0.976	ANOVA		2L KO - E7 KO	0.4782	ANOVA
* Statical analysis on IFN / untreated DCt values
(model <- aov(Value ~ Genotype, data = Data)
contrast(emmeans(model, ~Genotype), interaction = "pairwise")

### Sheet: HeLa siRNA
Statistical analysis of HeLa wild-type cells transfected with negative control, anti IFNAR-L and IFNAR2-S siRNA and treated with 10U/ml IFNb for 4hrs compared to untreated cells.
Treated vs Control
OASL				ISG15
siRNA	p-value	test		siRNA	p-value	test
Negative cnt	0.005454	Mann-Whitney U Test		Negative cnt	0.0001414	Mann-Whitney U Test
anti IFNAR2-L	0.01704	t.test		anti IFNAR2-L	0.008351	t.test
anti IFNAR2-S	0.001276	Mann-Whitney U Test		anti IFNAR2-S	2.03e-05	Mann-Whitney U Test
siRNA Contrast *
OASL				ISG15
emmeans contrast	p-value	test		emmeans contrast	p-value	test
Neg cnt - anti2L	0.5203	ANOVA		Neg cnt - anti2L	0.9466	ANOVA
Neg cnt - anti2S	0.0034	ANOVA		Neg cnt - anti2S	0.0007	ANOVA
anti2S - anti2L	0.0017	ANOVA		anti2S - anti2L	0.0006	ANOVA
* Statical analysis on IFN / untreated DCt values
(model <- aov(Value ~ siRNA, data = Data)
contrast(emmeans(model, ~siRNA), interaction = "pairwise")

### Sheet: HeLa OverExpression
Statistical analysis of HeLa wild-type and IFNAR2-S KO cells overexpressing either an empty vector (EV control) or IFNAR2-S and treated with 10U/ml IFNb for 4hrs compared to untreated cells.
Treated vs Control (Condition)
OASL					ISG15
Genotype	Vector	p-value	test		Genotype	Vector	p-value	test
Wild-type	EV	1.619e-05	Mann-Whitney U Test		Wild-type	EV	0.001318	Mann-Whitney U Test
Wild-type	IFNAR2S	0.002473	Mann-Whitney U Test		Wild-type	IFNAR2S	0.007767	t.test
IFNAR2-S KO	EV	0.009004	t.test		IFNAR2-S KO	EV	6.654e-05	Mann-Whitney U Test
IFNAR2-S KO	IFNAR2S	0.007803	t.test		IFNAR2-S KO	IFNAR2S	0.004481	t.test
Vector Contrast (within genotype) * - aov(Value ~ Vector + Condition + Vector:Condition, data = Genotype )
OASL					ISG15
Genotype	Contrast	p-value	test		Genotype	Contrast	p-value	test
Wild-type	EV - 2S	0.0292	ANOVA		Wild-type	EV - 2S	0.0018	ANOVA
IFNAR2-S KO	EV - 2S	0.0756	ANOVA		IFNAR2-S KO	EV - 2S	0.0107	ANOVA
Vector Contrast (between genotype) * - aov(Value ~ Genotype + Condition + Genotype:Condition, data = Vector )
OASL					ISG15
Vector	Contrast	p-value	test		Vector	Contrast	p-value	test
EV	WT - 2S KO	0.1087	ANOVA		EV	WT - 2S KO	<.0001	ANOVA
IFNAR2S	WT - 2S KO	<.0001	ANOVA		IFNAR2S	WT - 2S KO	0.1394	ANOVA
* Statical analysis on IFN / untreated DCt values

### Sheet: HeLa cytokine panel
Statistical analysis of HeLa wild-type and KO cells treated with 100U/ml of different cytokines for 4hrs compared to untreated cells.
Treated vs Control - OASL					Treated vs Control - ISG15
Genotype	IFN	p-value	test *		Genotype	IFN	p-value	test *
Wild-type	IFNa	0.00912	Wilcox Test		Wild-type	IFNa	0.029	Wilcox Test
Wild-type	IFNb	0.00091			Wild-type	IFNb	0.00277
Wild-type	IFNg	0.46241			Wild-type	IFNg	0.029
IFNAR2-L KO	IFNa	0.071	t.test		IFNAR2-L KO	IFNa	0.2	Wilcox Test
IFNAR2-L KO	IFNb	0.916			IFNAR2-L KO	IFNb	0.486
IFNAR2-L KO	IFNg	0.205			IFNAR2-L KO	IFNg	0.00044
IFNAR2-S KO	IFNa	0.0083	Wilcox Test		IFNAR2-S KO	IFNa	0.0136	Wilcox Test
IFNAR2-S KO	IFNb	0.0016			IFNAR2-S KO	IFNb	4.6e-06
IFNAR2-S KO	IFNg	0.0741			IFNAR2-S KO	IFNg	2.6e-05
IFNAR2 KO	IFNa	0.6055	t.test		IFNAR2 KO	IFNa	0.1514	t.test
IFNAR2 KO	IFNb	0.1941			IFNAR2 KO	IFNb	0.9411
IFNAR2 KO	IFNg	0.00095			IFNAR2 KO	IFNg	0.0017
* compare_means(Value ~ IFN, data = clonal line, group.by = "Genotype", method = "test",ref.group = "untreated")
Cytokine Contrast (IFN/untreated within genotype) - aov(Value ~ Cytokine, data = Genotype)					Cytokine Contrast (IFN/untreated within genotype) - aov(Value ~ Cytokine, data = Genotype)
Genotype	Contrast	p-value	test		Genotype	Contrast	p-value	test
Wild-type	IFNa - IFNb	0.5334	ANOVA		Wild-type	IFNa - IFNb	0.659	ANOVA
Wild-type	IFNa - IFNg	<.0001			Wild-type	IFNa - IFNg	<.0001
Wild-type	IFNb - IFNg	<.0001			Wild-type	IFNb - IFNg	<.0001
IFNAR2-L KO	IFNa - IFNb	0.241	ANOVA		IFNAR2-L KO	IFNa - IFNb	0.0342	ANOVA
IFNAR2-L KO	IFNa - IFNg	0.4463			IFNAR2-L KO	IFNa - IFNg	<.0001
IFNAR2-L KO	IFNb - IFNg	0.0662			IFNAR2-L KO	IFNb - IFNg	<.0001
IFNAR2-S KO	IFNa - IFNb	0.0077	ANOVA		IFNAR2-S KO	IFNa - IFNb	0.8927	ANOVA
IFNAR2-S KO	IFNa - IFNg	<.0001			IFNAR2-S KO	IFNa - IFNg	<.0001
IFNAR2-S KO	IFNb - IFNg	0.0003			IFNAR2-S KO	IFNb - IFNg	<.0001
IFNAR2 KO	IFNa - IFNb	0.9957	ANOVA		IFNAR2 KO	IFNa - IFNb	0.1167	ANOVA
IFNAR2 KO	IFNa - IFNg	0.0001			IFNAR2 KO	IFNa - IFNg	0.0001
IFNAR2 KO	IFNb - IFNg	0.0001			IFNAR2 KO	IFNb - IFNg	0.0026
Cytokine Contrast (IFN/untreated between genotype) - aov(Value ~ Genotype, data = IFN)					Cytokine Contrast (IFN/untreated between genotype) - aov(Value ~ Genotype, data = IFN)
Cytokine	Contrast	p-value	test		Cytokine	Contrast	p-value	test
IFNa	WT - 2L KO	0.232	ANOVA		IFNa	WT - 2L KO	<.0001	ANOVA
IFNa	WT - 2S KO	<.0001			IFNa	WT - 2S KO	0.4187
IFNa	WT - E7 KO	0.1763			IFNa	WT - E7 KO	<.0001
IFNa	2L KO - 2S KO	<.0001			IFNa	2L KO - 2S KO	<.0001
IFNa	2L KO - E7 KO	0.8618			IFNa	2L KO - E7 KO	0.9799
IFNb	WT - 2L KO	0.0008	ANOVA		IFNb	WT - 2L KO	<.0001	ANOVA
IFNb	WT - 2S KO	<.0001			IFNb	WT - 2S KO	0.4738
IFNb	WT - E7 KO	0.001			IFNb	WT - E7 KO	<.0001
IFNb	2L KO - 2S KO	<.0001			IFNb	2L KO - 2S KO	<.0001
IFNb	2L KO - E7 KO	0.8824			IFNb	2L KO - E7 KO	0.8261
IFNg	WT - 2L KO	0.137	ANOVA		IFNg	WT - 2L KO	0.001	ANOVA
IFNg	WT - 2S KO	0.9151			IFNg	WT - 2S KO	0.9352
IFNg	WT - E7 KO	0.0934			IFNg	WT - E7 KO	0.0097
IFNg	2L KO - 2S KO	0.1144			IFNg	2L KO - 2S KO	0.0011
IFNg	2L KO - E7 KO	0.8229			IFNg	2L KO - E7 KO	<.0001

### Sheet: PEO1 siRNA
Statistical analysis of PEO-1 cells transfected with negative control, anti IFNAR-L and IFNAR2-S siRNA and treated with 10U/ml IFNb for 4hrs compared to untreated cells.
Treated vs Control
OASL				ISG15
siRNA	p-value	test		siRNA	p-value	test
Negative cnt	0.005075	Mann-Whitney U Test		Negative cnt	0.002165	Mann-Whitney U Test
anti IFNAR2-L	0.005075	Mann-Whitney U Test		anti IFNAR2-L	0.03125	Mann-Whitney U Test
anti IFNAR2-S	0.005075	Mann-Whitney U Test		anti IFNAR2-S	0.002165	Mann-Whitney U Test
siRNA Contrast *
OASL				ISG15
emmeans contrast	p-value	test		emmeans contrast	p-value	test
Neg cnt - anti2L	<.0001	ANOVA		Neg cnt - anti2L	<.0001	ANOVA
Neg cnt - anti2S	<.0001	ANOVA		Neg cnt - anti2S	0.0002	ANOVA
anti2S - anti2L	<.0001	ANOVA		anti2S - anti2L	<.0001	ANOVA
* Statical analysis on IFN / untreated DCt values
res.aov3 <- aov(Value ~ siRNA * Condition, data = Data)
contrast(emmeans(res.aov3, ~siRNA * Condition), interaction = "pairwise")

### Sheet: A549 siRNA
Statistical analysis of A59 cells transfected with negative control, anti IFNAR-L and IFNAR2-S siRNA and treated with 10U/ml IFNb for 4hrs compared to untreated cells.
Treated vs Control
OASL				ISG15
siRNA	p-value	test		siRNA	p-value	test
Negative cnt	0.001496	Mann-Whitney U Test		Negative cnt	0.001871	Mann-Whitney U Test
anti IFNAR2-L	0.001537	Mann-Whitney U Test		anti IFNAR2-L	7.857e-06	Mann-Whitney U Test
anti IFNAR2-S	0.0001648	Mann-Whitney U Test		anti IFNAR2-S	0.006053	Mann-Whitney U Test
siRNA Contrast *
OASL				ISG15
emmeans contrast	p-value	test		emmeans contrast	p-value	test
Neg cnt - anti2L	0.0001	ANOVA		Neg cnt - anti2L	0.04872	ANOVA
Neg cnt - anti2S	0.0002	ANOVA		Neg cnt - anti2S	0.0429	ANOVA
anti2S - anti2L	<.0001	ANOVA		anti2S - anti2L	0.0052	ANOVA
* Statical analysis on IFN / untreated DCt values
res.aov3 <- aov(Value ~ siRNA * Condition, data = Data)
contrast(emmeans(res.aov3, ~siRNA * Condition), interaction = "pairwise")
