## Supplemental Table S4 for "Regulation of human interferon signaling by transposon exonization"

### Sheet: HeLa KOs
Statistical analysis of cell viability and proliferation in HeLa wild type and KO cells treated with 10U/ml IFNb for 4 days compared to untreated cells.
Treated vs Control - Crystal Violet stain
Genotype	p-value	test
Wild-type	0.00011	Mann-Whitney U Test
IFNAR2-L KO	0.009951	t.test	* higher than cnt
IFNAR2-S KO	0.00064	Mann-Whitney U Test
IFNAR2-E7 KO	0.69475	t.test
Genotype Contrast **
emmeans contrast	p-value	test
Wild type - 2S KO	0.0019	ANOVA
Wild type - 2L KO	0.0042903
Wild type - E7 KO	<.0001
2S KO - 2L KO	<.0001
2L KO - E7 KO	0.01162
** model <- aov(Value ~ Genotype + Condition + Genotype:Condition, data = Data)
contrast(emmeans(model, ~Genotype), interaction = "pairwise")

### Sheet: HeLa siRNA
Statistical analysis of cell viability and proliferation in HeLa wild type cells transfected with a negative control, anti IFNAR2-L and anti IFNAR2-S siRNAs and treated with 10U/ml IFNb for 4 days compared to untreated cells.
Treated vs Control - Crystal Violet Staining
siRNA	p-value	test
Negative cnt	0.00596	t.test
anti IFNAR2-L	0.07168	t.test
anti IFNAR2-S	0.0001565	t.test
siRNA Contrast *
emmeans contrast	p-value	test
Neg cnt - anti2L	0.0014	ANOVA
Neg cnt - anti2S	0.0205268
anti2S - anti2L	0.0035538
model <- aov(Value ~ siRNA + Condition + siRNA:Condition, data = Data)
contrast(emmeans(model, ~siRNA*Condition), interaction = "pairwise")

### Sheet: HeLa OverExpression
Statistical analysis of cell viability and proliferation in HeLa wild type cells transfected with an empty vector (EV control) and an IFNAR2-S overexpression vector and treated with 10U/ml IFNb for 4 days compared to untreated cells.
Crystal Violet Staining
Treated vs Control (Condition)
Genotype	Vector	p-value	test
Wild-type	EV	0.00019	t.test
Wild-type	IFNAR2S	0.00038	Mann-Whitney U Test
IFNAR2-L KO	EV	0.005013	t.test	* higher than cnt
IFNAR2-L KO	IFNAR2S	0.01087	t.test	* higher than cnt
IFNAR2-S KO	EV	5.412e-05	Mann-Whitney U Test
IFNAR2-S KO	IFNAR2S	0.0004575	Mann-Whitney U Test
IFNAR2 KO	EV	0.1552	t.test
IFNAR2 KO	IFNAR2S	0.00488	t.test	* higher than cnt
Vector Contrast (within genotype) - aov(Value ~ Vector + Condition + Vector:Condition, data = Genotype )
Genotype	Contrast	p-value	test
Wild-type	EV - 2S	0.2687	ANOVA
IFNAR2-L KO	EV - 2S	0.0111
IFNAR2-S KO	EV - 2S	<.0001
IFNAR2 KO	EV - 2S	0.444
Vector Contrast (between genotype) - aov(Value ~ Genotype + Condition + Genotype:Condition, data = Vector )
Vector	Contrast	p-value	test
EV	WT - 2L KO	<.0001	ANOVA
EV	WT - 2S KO	<.0001
EV	WT - IFNAR2 KO	<.0001
EV	2L KO - 2S KO	<.0001
EV	2L KO - IFNAR2 KO	0.4571
IFNAR2-S	WT - 2L KO	<.0001	ANOVA
IFNAR2-S	WT - 2S KO	<.0001
IFNAR2-S	WT - IFNAR2 KO	<.0001
IFNAR2-S	2L KO - 2S KO	<.0001
IFNAR2-S	2L KO - IFNAR2 KO	0.0057
* EV = Empty Vector control

### Sheet: HeLa siRNA titration
Statistical analysis of cell viability and proliferation in HeLa wild type cells transfected with varying concentrations of a negative control, anti IFNAR2-L and anti IFNAR2-S siRNAs and treated with 10U/ml IFNb for 4 days compared to untreated cells.
Treated vs Untreated				Treated vs Untreated
anti-IFNAR2L siRNA				anti-IFNAR2S siRNA
siRNA (uM)	p-value	test		siRNA (uM)	p-value	test
0	0.0167	t.test		0	0.03214	t.test
2	0.000183	t.test		2	0.03591	t.test
4	0.3252	t.test		4	0.04277	t.test
6	0.6283	t.test		6	0.001309	t.test
8	0.8992	t.test		8	1.719e-05	t.test
10	0.849	t.test		10	0.002379	t.test
siRNA Contrast (anti-2L vs anti-2S)
emmeans contrast (siRNA uM)	p-value	test
0	0.9106	ANOVA
2	0.1005
4	0.0094
6	0.0006
8	<.0001
10	0.0032
model <- aov(Value ~ siRNA, data = siRNA_uM)
contrast(emmeans(model, ~siRNA), interaction = "pairwise")
siRNA uM Contrast (anti-2L)				siRNA uM Contrast (anti-2S)
emmeans contrast	p-value	test		emmeans contrast	p-value	test
0 - 2	0.7983	ANOVA		0 - 2	0.5101	ANOVA
0 - 4	0.0006			0 - 4	0.0081
0 - 6	0.0306			0 - 6	0.0107
0 - 8	0.0081			0 - 8	0.0002
0 - 10	0.0143			0 - 10	<.0001
model <- aov(Value ~ Concentration, data = anti2L)				model <- aov(Value ~ Concentration, data = anti2S)
contrast(emmeans(model, ~Concentration), interaction = "pairwise")				contrast(emmeans(model, ~Concentration), interaction = "pairwise")

### Sheet: HeLa KO IFN titration
Statistical analysis of cell viability and proliferation in HeLa wild type and KO cells treated with incresing doses of IFNb for 4 days compared to untreated cells.
CellTiter Glo
Treated vs Control (Condition)
Genotype	IFNb (U/ml)	p-value	test
Wild-type	0.1	0.0155	t.test
Wild-type	1	0.0022
Wild-type	10	0.0054
Wild-type	100	0.002
IFNAR2-L KO	0.1	0.67	t.test
IFNAR2-L KO	1	0.28
IFNAR2-L KO	10	0.44
IFNAR2-L KO	100	0.69
IFNAR2-S KO	0.1	0.01817	Mann-Whitney U Test
IFNAR2-S KO	1	0.0002
IFNAR2-S KO	10	8.1e-05
IFNAR2-S KO	100	0.00023
IFNAR2-E7 KO	0.1	0.383	t.test
IFNAR2-E7 KO	1	0.81
IFNAR2-E7 KO	10	0.221
IFNAR2-E7 KO	100	0.007
2S-KO + 2S	0.1	0.841	Mann-Whitney U Test
2S-KO + 2S	1	0.0851
2S-KO + 2S	10	0.0103
2S-KO + 2S	100	0.0088
IFN Concentration (U/ml) contrasts
Concentration	Genotype contrast	p-value	test
0.1	WT - 2L KO	0.0005	ANOVA
0.1	WT - 2S KO	0.0296
0.1	WT - E7 KO	0.0006
0.1	WT - 2Sko + 2S	0.0004		*2Sko + 2S > WT
0.1	2L KO - 2S KO	0.0302
0.1	2L KO - 2Sko + 2S	0.8767
0.1	2S KO - 2Sko + 2S	0.023
1	WT - 2L KO	<.0001
1	WT - 2S KO	0.0014
1	WT - E7 KO	<.0001
1	WT - 2Sko + 2S	0.0011		*2Sko + 2S > WT
1	2L KO - 2S KO	<.0001
1	2L KO - 2Sko + 2S	0.001
1	2S KO - 2Sko + 2S	<.0001
10	WT - 2L KO	<.0001
10	WT - 2S KO	<.0001
10	WT - E7 KO	<.0001
10	WT - 2Sko + 2S	0.0019
10	2L KO - 2S KO	<.0001
10	2L KO - 2Sko + 2S	<.0001
10	2S KO - 2Sko + 2S	<.0001
100	WT - 2L KO	<.0001
100	WT - 2S KO	<.0001
100	WT - E7 KO	<.0001
100	WT - 2Sko + 2S	0.1377
100	2L KO - 2S KO	<.0001
100	2L KO - 2Sko + 2S	<.0001
100	2S KO - 2Sko + 2S	0.0002
	2L KO - E7 KO	always ns
model <- aov(Value ~ Genotype, data = IFN_U)
contrast(emmeans(model, ~Genotype), interaction = "pairwise")

### Sheet: HeLa cytokine panel
Statistical analysis of cell viability and proliferation in HeLa wild type and KO cells treated with 100U/ml of different cytokines for 4 days compared to untreated cells.
Treated vs Control - Crystal Violet Staining
Genotype	IFN	p-value	test
Wild-type	IFNa	0.70182	t.test
Wild-type	IFNb	0.00015
Wild-type	IFNg	0.11266
IFNAR2-L KO	IFNa	0.24413	t.test
IFNAR2-L KO	IFNb	0.09241
IFNAR2-L KO	IFNg	0.00066
IFNAR2-S KO	IFNa	2.8e-05	Mann-Whitney U Test
IFNAR2-S KO	IFNb	6.6e-05
IFNAR2-S KO	IFNg	6e-06
IFNAR2 KO	IFNa	0.2851	t.test
IFNAR2 KO	IFNb	0.3787
IFNAR2 KO	IFNg	0.0091
Cytokine Contrast (IFN/untreated within genotype) - aov(Value ~ Cytokine, data = Genotype)					Cytokine Contrast (IFN/untreated between genotype) - aov(Value ~ Genotype, data = IFN)
Genotype	Contrast	p-value	test		Cytokine	Contrast	p-value	test
Wild-type	IFNa - IFNb	<.0001	ANOVA		IFNa	WT - 2L KO	0.1913	ANOVA
Wild-type	IFNa - IFNg	0.0125			IFNa	WT - 2S KO	<.0001
Wild-type	IFNb - IFNg	0.0001			IFNa	WT - E7 KO	0.2306
IFNAR2-L KO	IFNa - IFNb	0.4493	ANOVA		IFNa	2L KO - 2S KO	<.0001
IFNAR2-L KO	IFNa - IFNg	0.0001			IFNa	2L KO - E7 KO	0.0213
IFNAR2-L KO	IFNb - IFNg	0.0005			IFNb	WT - 2L KO	<.0001	ANOVA
IFNAR2-S KO	IFNa - IFNb	<.0001	ANOVA		IFNb	WT - 2S KO	<.0001
IFNAR2-S KO	IFNa - IFNg	0.2831			IFNb	WT - E7 KO	<.0001
IFNAR2-S KO	IFNb - IFNg	0.0002			IFNb	2L KO - 2S KO	<.0001
IFNAR2 KO	IFNa - IFNb	0.0504	ANOVA		IFNb	2L KO - E7 KO	0.7771
IFNAR2 KO	IFNa - IFNg	0.2984			IFNg	WT - 2L KO	0.0025	ANOVA
IFNAR2 KO	IFNb - IFNg	0.0068			IFNg	WT - 2S KO	<.0001
					IFNg	WT - E7 KO	0.2415
* E7 KO == IFNAR2 KO					IFNg	2L KO - 2S KO	<.0001
					IFNg	2L KO - E7 KO	0.0247

### Sheet: PEO1 siRNA
Statistical analysis of cell viability and proliferation in PEO-1 cells transfected with a negative control, anti IFNAR2-L and anti IFNAR2-S siRNAs and treated with 10U/ml IFNb for 4 days compared to untreated cells.
Treated vs Control - Crystal Violet Staining
siRNA	p-value	test
Negative cnt	7.728e-08	Mann-Whitney U Test
anti IFNAR2-L	0.8266	t.test
anti IFNAR2-S	8.314e-08	Mann-Whitney U Test
siRNA Contrast *
emmeans contrast	p-value	test
Neg cnt - anti2L	<.0001	ANOVA
Neg cnt - anti2S	<.0001
anti2S - anti2L	<.0001
* model <- aov(Value ~ siRNA + Condition + siRNA:Condition, data = Data)
contrast(emmeans(model, ~siRNA*Condition), interaction = "pairwise")

### Sheet: A549 siRNA
Statistical analysis of cell viability and proliferation in A549 cells transfected with a negative control, anti IFNAR2-L and anti IFNAR2-S siRNAs and treated with 10U/ml IFNb for 4 days compared to untreated cells.
Treated vs Control - Crystal Violet Staining
siRNA	p-value	test
Negative cnt	9.181e-06	t.test
anti IFNAR2-L	0.2882	t.test
anti IFNAR2-S	4.438e-08	Mann-Whitney U Test
siRNA Contrast *
emmeans contrast	p-value	test
Neg cnt - anti2L	<.0001	ANOVA
Neg cnt - anti2S	0.0297
anti2S - anti2L	<.0001
* model <- aov(Value ~ siRNA + Condition + siRNA:Condition, data = Data)
contrast(emmeans(model, ~siRNA*Condition), interaction = "pairwise")

### Sheet: A549 OverExpression
Statistical analysis of cell viability and proliferation in A549 cells transfected with an empty vector (EV control) and an IFNAR2-S overexpression vector and treated with 10U/ml IFNb for 4 days compared to untreated cells.
Treated vs Control - Crystal Violet Staining					Treated vs Control - CellTiter Glo
Vector	IFN (U/ml)	p-value	test		siRNA	IFN (U/ml)	p-value	test
EV	1	0.07217	t.test		EV	1	0.145859	t.test
IFNAR2-S	1	0.1737	t.test		IFNAR2-S	1	0.418663	t.test
EV	10	0.038	t.test		EV	10	0.0100979	t.test
IFNAR2-S	10	0.01269	t.test		IFNAR2-S	10	0.0004729	t.test
Vector Contrast *					Vector Contrast *
emmeans contrast	IFN (U/ml)	p-value	test		emmeans contrast	IFN (U/ml)	p-value	test
EV - 2S	1	0.0077	ANOVA		EV - 2S	1	1	ANOVA
EV - 2S	10	0.8681	ANOVA		EV - 2S	10	0.2733	ANOVA
Dose Contrast					Dose Contrast
emmeans contrast	Vector	p-value	test		emmeans contrast	Vector	p-value	test
1U - 10U	EV	0.8898	ANOVA		1U - 10U	EV	0.0713	ANOVA
1U - 10U	IFNAR2-S	0.0436	ANOVA		1U - 10U	IFNAR2-S	0.0444	ANOVA
* model <- aov(Value ~ Vector + Condition + Vector:Condition, data = Data)
contrast(emmeans(model, ~Vector*IFN), interaction = "pairwise")
