## Supplemental Table S5 for "Regulation of human interferon signaling by transposon exonization"

### Sheet: Covid_Statistics
Statistical analysis of SARS-CoV-2 viral genome copies from supernatant of ACE2 expressing A549 wild-type and KO cells pre-treated with incresing doses of IFN and infected with 1.74x10^5 PFU/well (exp1) and 2.9x10^5 PFU/well (Exp 2 and 3)
IFN vs untreated
Genotype	IFN	p-value	test *
Wild-type	0.2	0.27	Wilcox Test
	2	0.00023
	20	8.8e-05
IFNAR2-S KO	0.2	0.01577	Wilcox Test
	2	0.00028
	20	0.00019
IFNAR2-L KO	0.2	0.66	t.test
	2	0.58
	20	0.92
* compare_means(Value ~ IFN, data = clonal line, group.by = "Genotype", method = "test",ref.group = "untreated")
IFN concentration contrast (IFN/untreated within genotype) - aov(Value ~ IFN, data = Genotype)					Genotype contrast (IFN/untreated at the same IFN concentration) - aov(Value ~ Genotype, data = IFN)
Genotype	IFN	p-value	test		IFN concentration	Genotype	p-value	test
Wild-type	0.02 - 0.2	0.0407	ANOVA		0.02	WT - 2S ko	0.033	ANOVA
	0.02 - 2	<.0001				WT - 2L ko	0.9203
	0.2 - 2	<.0001				2S ko - 2L ko	0.1165
	0.2 - 20	<.0001			0.2	WT - 2S ko	0.052	ANOVA
	2 -20	0.4022				WT - 2L ko	0.2717
	20 -200	0.8898				2S ko - 2L ko	0.0052
IFNAR2-S KO	0.02 - 0.2	<.0001	ANOVA		2	WT - 2S ko	0.00024	ANOVA
	0.02 - 2	<.0001				WT - 2L ko	<.0001
	0.2 - 2	<.0001				2S ko - 2L ko	<.0001
	0.2 - 20	<.0001			20	WT - 2S ko	0.0049	ANOVA
	2 -20	0.2205				WT - 2L ko	<.0001
	20 -200	0.673				2S ko - 2L ko	<.0001
IFNAR2-L KO	0.02 - 0.2	0.6669	ANOVA		200	WT - 2S ko	0.0019	ANOVA
	0.02 - 2	0.0515				WT - 2L ko	<.0001
	0.2 - 2	0.0943				2S ko - 2L ko	<.0001
	0.2 - 20	0.4639
	2 -20	0.3573
	20 -200	0.5729

### Sheet: Covid_N1 qRT-PCR
Experiment #1
	A549-ACE2			A549-ACE2 IFNAR-2SKO			A549-ACE2 IFNAR-2LKO
IFNβ (pM)	Replicate1	Replicate2	Replicate3	Replicate1	Replicate2	Replicate3	Replicate1	Replicate2	Replicate3
20	1820	1980	3490	1750	862	4050	36700	140000	19500
2	2440	4730	5160	1850	2360	3040	11300	9030	18000
0.2	14200	19600	30500	13900	11700	13400	16300	33400	10500
0	23000	34300	27600	45800	18700	19400	11700	20700	43900
Mean noIFN	28300			27966.7			25433.3
Normalized %
	A549-ACE2			A549-ACE2 IFNAR-2SKO			A549-ACE2 IFNAR-2LKO
IFNβ (pM)	Replicate1	Replicate2	Replicate3	Replicate1	Replicate2	Replicate3	Replicate1	Replicate2	Replicate3
20	0.0791304	0.0577259	0.126449	0.0382096	0.0460963	0.208763	3.13675	6.76329	0.444191
2	0.106087	0.137901	0.186957	0.040393	0.126203	0.156701	0.965812	0.436232	0.410023
0.2	0.617391	0.571429	1.10507	0.303493	0.625668	0.690722	1.39316	1.61353	0.23918
0	1	1	1	1	1	1	1	1	1
	A549-ACE2			A549-ACE2 IFNAR-2SKO			A549-ACE2 IFNAR-2LKO
IFNβ (pM)	Replicate1	Replicate2	Replicate3	Replicate1	Replicate2	Replicate3	Replicate1	Replicate2	Replicate3
20	0.064311	0.0699647	0.123322	0.0625745	0.0308224	0.144815	1.44299	5.50459	0.76671
2	0.0862191	0.167138	0.182332	0.0661502	0.0843862	0.108701	0.444299	0.355046	0.707733
0.2	0.501767	0.69258	1.07774	0.49702	0.418355	0.479142	0.640891	1.31324	0.412844
0	0.812721	1.21201	0.975265	1.63766	0.668653	0.693683	0.460026	0.813893	1.72608
Experiment #2
	A549-ACE2				A549-ACE2 IFNAR-2SKO				A549-ACE2 IFNAR-2LKO
IFNβ (pM)	Replicate1	Replicate2	Replicate3	Replicate4	Replicate1	Replicate2	Replicate3	Replicate4	Replicate1	Replicate2	Replicate3	Replicate4
200	3300	4500	4050	2750	5200	7510	8380	6150	67800	89200	119000	75800
20	2700	3000	5410	5110	7340	8150	10800	9090	81900	73000	81900	104000
2	7950	11600	11400	10100	19600	20700	13400	20400	75500	100000	105000	76000
0.2	28400	32500	29600	33700	93300	136000	83700	87800	112000	153000	72700	116000
0.02	966	10700	63400	36500	129000	121000	92100	140000	69400	108000	119000	87900
0	49300	42500	42800	45700	189000	146000	215000	144000	79800	75000	87300	74100
Mean noIFN	45075				173500				79050
Normalized %
	A549-ACE2				A549-ACE2 IFNAR-2SKO				A549-ACE2 IFNAR-2LKO
IFNβ (pM)	Replicate1	Replicate2	Replicate3	Replicate4	Replicate1	Replicate2	Replicate3	Replicate4	Replicate1	Replicate2	Replicate3	Replicate4
200	0.0732113	0.0998336	0.0898502	0.0610094	0.0299712	0.0432853	0.0482997	0.0354467	0.857685	1.1284	1.50538	0.958887
20	0.0599002	0.0665557	0.120022	0.113367	0.0423055	0.0469741	0.0622478	0.0523919	1.03605	0.923466	1.03605	1.31562
2	0.176373	0.257349	0.252912	0.224071	0.112968	0.119308	0.0772334	0.117579	0.955092	1.26502	1.32827	0.961417
0.2	0.630061	0.721021	0.656683	0.747643	0.537752	0.783862	0.482421	0.506052	1.41682	1.93548	0.919671	1.46743
0.02	0.0214309	0.237382	1.40654	0.809762	0.743516	0.697406	0.530836	0.806916	0.877925	1.36622	1.50538	1.11195
0	1	1	1	1	1	1	1	1	1	1	1	1
	A549-ACE2				A549-ACE2 IFNAR-2SKO				A549-ACE2 IFNAR-2LKO
IFNβ (pM)	Replicate1	Replicate2	Replicate3	Replicate4	Replicate1	Replicate2	Replicate3	Replicate4	Replicate1	Replicate2	Replicate3	Replicate4
200	0.0732113	0.0998336	0.0898502	0.0610094	0.0299712	0.0432853	0.0482997	0.0354467	0.857685	1.1284	1.50538	0.958887
20	0.0599002	0.0665557	0.120022	0.113367	0.0423055	0.0469741	0.0622478	0.0523919	1.03605	0.923466	1.03605	1.31562
2	0.176373	0.257349	0.252912	0.224071	0.112968	0.119308	0.0772334	0.117579	0.955092	1.26502	1.32827	0.961417
0.2	0.630061	0.721021	0.656683	0.747643	0.537752	0.783862	0.482421	0.506052	1.41682	1.93548	0.919671	1.46743
0.02	0.0214309	0.237382	1.40654	0.809762	0.743516	0.697406	0.530836	0.806916	0.877925	1.36622	1.50538	1.11195
0	1.09373	0.942873	0.949529	1.01387	1.08934	0.841499	1.23919	0.829971	1.00949	0.948767	1.10436	0.937381
Experiment #3
	A549-ACE2				A549-ACE2 IFNAR-2SKO				A549-ACE2 IFNAR-2LKO
IFNβ (pM)	Replicate1	Replicate2	Replicate3	Replicate4	Replicate1	Replicate2	Replicate3	Replicate4	Replicate1	Replicate2	Replicate3	Replicate4
200	2930	5520	5720	2600	5110	4810	4050	3640	139000	124000	151000	99800
20	3600	3380	8890	5160	8630	6410	7560	3590	136000	106000	200000	151000
2	13500	18600	13800	6880	19300	24300	15000	14200	129000	176000	129000	120000
0.2	40500	123000	73800	63300	122000	100000	106000	88300	196000	277000	190000	110000
0.02	69300	77200	66400	96200	12600	12200	172000	179000	127000	169000	288000	235000
0	49700	70500	51900	112000	197000	151000	234000	166000	247000	118000	151000	213000
Mean noIFN	71025				187000				182250
Normalized %
	A549-ACE2				A549-ACE2 IFNAR-2SKO				A549-ACE2 IFNAR-2LKO
IFNβ (pM)	Replicate1	Replicate2	Replicate3	Replicate4	Replicate1	Replicate2	Replicate3	Replicate4	Replicate1	Replicate2	Replicate3	Replicate4
200	0.0412531	0.0777191	0.080535	0.0366068	0.0273262	0.0257219	0.0216578	0.0194652	0.762689	0.680384	0.828532	0.547599
20	0.0506864	0.0475889	0.125167	0.0726505	0.0461497	0.0342781	0.0404278	0.0191979	0.746228	0.581619	1.09739	0.828532
2	0.190074	0.26188	0.194298	0.0968673	0.103209	0.129947	0.0802139	0.0759358	0.707819	0.965706	0.707819	0.658436
0.2	0.570222	1.73178	1.03907	0.891235	0.652406	0.534759	0.566845	0.472193	1.07545	1.51989	1.04252	0.603567
0.02	0.975713	1.08694	0.934882	1.35445	0.0673797	0.0652406	0.919786	0.957219	0.696845	0.927298	1.58025	1.28944
0	1	1	1	1	1	1	1	1	1	1	1	1
	A549-ACE2				A549-ACE2 IFNAR-2SKO				A549-ACE2 IFNAR-2LKO
IFNβ (pM)	Replicate1	Replicate2	Replicate3	Replicate4	Replicate1	Replicate2	Replicate3	Replicate4	Replicate1	Replicate2	Replicate3	Replicate4
200	0.0412531	0.0777191	0.080535	0.0366068	0.0273262	0.0257219	0.0216578	0.0194652	0.762689	0.680384	0.828532	0.547599
20	0.0506864	0.0475889	0.125167	0.0726505	0.0461497	0.0342781	0.0404278	0.0191979	0.746228	0.581619	1.09739	0.828532
2	0.190074	0.26188	0.194298	0.0968673	0.103209	0.129947	0.0802139	0.0759358	0.707819	0.965706	0.707819	0.658436
0.2	0.570222	1.73178	1.03907	0.891235	0.652406	0.534759	0.566845	0.472193	1.07545	1.51989	1.04252	0.603567
0.02	0.975713	1.08694	0.934882	1.35445	0.0673797	0.0652406	0.919786	0.957219	0.696845	0.927298	1.58025	1.28944
0	0.699754	0.992608	0.730729	1.57691	1.05348	0.807487	1.25134	0.887701	1.35528	0.647462	0.828532	1.16872

### Sheet: DENV_Statistics
Statistical analysis of RNA expression for DENV genome, OASL and ISG15 from cell lysates of wild-type and KO HeLas pre-treated with 100U/ml of IFN and infected with 1MOI of Dengue (DENV2 strain 16681) virus
DENV					OASL					ISG15
Genotype	Condition	p-value	test		Genotype	Condition	p-value	test		Genotype	Condition	p-value	test
Wild-type	DENV	0.004	Wilcoxon Test		Wild-type	DENV	0.0031	t.test		Wild-type	DENV	0.029	Wilcoxon Test
	IFN	0.886				IFN	6.8e-05				IFN	0.029
	DENV+IFN	0.0017				DENV/IFN	0.004				DENV/IFN	0.029
IFNAR2-S KO	DENV	0.00076	Wilcoxon Test		IFNAR2-S KO	DENV	0.0243	Wilcoxon Test		IFNAR2-S KO	DENV	0.029	Wilcoxon Test
	IFN	0.2				IFN	0.00032				IFN	0.029
	DENV+IFN	2.3e-05				DENV/IFN	0.00377				DENV/IFN	0.029
IFNAR2-L KO	DENV	0.00063	Wilcoxon Test		IFNAR2-L KO	DENV	0.3188	t.test		IFNAR2-L KO	DENV	0.97	t.test
	IFN	0.343				IFN	0.2998				IFN	0.59
	DENV+IFN	0.0003				DENV/IFN	0.6				DENV/IFN	0.28
IFNAR2 KO	DENV	0.0017	Wilcoxon Test		IFNAR2 KO	DENV	0.0073	t.test		IFNAR2 KO	DENV	0.36	t.test
	IFN	1				IFN	0.49				IFN	0.69
	DENV+IFN	0.00167				DENV/IFN	0.341				DENV/IFN	0.4
					model <- aov(Value ~ Condition, data = Genotype) & contrast(emmeans(model, ~ Condition), interaction = "pairwise")
DENV vs DENV+IFN contrast					Condition contrast within genotype					Condition contrast within genotype
Genotype	p-value	test				Contrast	p-value	test			Contrast	p-value	test
Wild-type	0.0002	Anova			Wild-type	DENV - IFN	0.5422	Anova		Wild-type	DENV - IFN	<.0001	Anova
IFNAR2-S KO	<.0001	Anova				DENV - DENV/IFN	0.1197				DENV - DENV/IFN	<.0001
IFNAR2-L KO	0.0476	Anova				IFN - DENV/IFN	0.2666				IFN - DENV/IFN	0.7306
IFNAR2 KO	0.3421	Anova			IFNAR2-S KO	DENV - IFN	0.0001	Anova		IFNAR2-S KO	DENV - IFN	<.0001	Anova
						DENV - DENV/IFN	0.0001				DENV - DENV/IFN	<.0001
						IFN - DENV/IFN	0.918				IFN - DENV/IFN	0.3956
DENV Contrast between genotypes					IFNAR2-L KO	DENV - IFN	0.6756	Anova		IFNAR2-L KO	DENV - IFN	0.51	Anova
Wild-type vs IFNAR2-S KO	0.7292	Anova				DENV - DENV/IFN	0.003				DENV - DENV/IFN	0.2633
Wild-type vs IFNAR2-L KO	0.3271					IFN - DENV/IFN	0.0058				IFN - DENV/IFN	0.0929
Wild-type vs IFNAR2 KO	0.1609				IFNAR2 KO	DENV - IFN	0.0252	Anova		IFNAR2 KO	DENV - IFN	0.0656	Anova
IFNAR2-S KO vs IFNAR2-L KO	0.1939					DENV - DENV/IFN	0.3757				DENV - DENV/IFN	0.0208
IFNAR2-S KO vs IFNAR2 KO	0.0892					IFN - DENV/IFN	0.1142				IFN - DENV/IFN	0.5013
IFNAR2-L KO vs IFNAR2 KO	0.6448
DENV +IFN Contrast between genotypes					DENV Contrast between genotypes					DENV Contrast between genotypes
Wild-type vs IFNAR2-S KO	0.01084	Anova			Wild-type vs IFNAR2-S KO	<.0001	Anova			Wild-type vs IFNAR2-S KO	<.0001	Anova
Wild-type vs IFNAR2-L KO	0.00031				Wild-type vs IFNAR2-L KO	<.0001				Wild-type vs IFNAR2-L KO	<.0001
Wild-type vs IFNAR2 KO	0.0017				Wild-type vs IFNAR2 KO	<.0001				Wild-type vs IFNAR2 KO	<.0001
IFNAR2-S KO vs IFNAR2-L KO	<.0001				IFNAR2-S KO vs IFNAR2-L KO	0.0181				IFNAR2-S KO vs IFNAR2-L KO	0.035
IFNAR2-S KO vs IFNAR2 KO	<.0001				IFNAR2-S KO vs IFNAR2 KO	0.7345				IFNAR2-S KO vs IFNAR2 KO	0.598
IFNAR2-L KO vs IFNAR2 KO	0.8539				IFNAR2-L KO vs IFNAR2 KO	0.0097				IFNAR2-L KO vs IFNAR2 KO	0.0914
					IFN Contrast between genotypes					IFN Contrast between genotypes
					Wild-type vs IFNAR2-S KO	<.0001	Anova			Wild-type vs IFNAR2-S KO	0.028	Anova
					Wild-type vs IFNAR2-L KO	0.0002				Wild-type vs IFNAR2-L KO	<.0001
					Wild-type vs IFNAR2 KO	0.0001				Wild-type vs IFNAR2 KO	<.0001
					IFNAR2-S KO vs IFNAR2-L KO	<.0001				IFNAR2-S KO vs IFNAR2-L KO	<.0001
					IFNAR2-S KO vs IFNAR2 KO	<.0001				IFNAR2-S KO vs IFNAR2 KO	<.0001
					IFNAR2-L KO vs IFNAR2 KO	0.4745				IFNAR2-L KO vs IFNAR2 KO	0.8573
					DENV/IFN Contrast between genotypes					DENV/IFN Contrast between genotypes
					Wild-type vs IFNAR2-S KO	0.0001	Anova			Wild-type vs IFNAR2-S KO	<.0001	Anova
					Wild-type vs IFNAR2-L KO	0.0069				Wild-type vs IFNAR2-L KO	<.0001
					Wild-type vs IFNAR2 KO	0.0832				Wild-type vs IFNAR2 KO	<.0001
					IFNAR2-S KO vs IFNAR2-L KO	<.0001				IFNAR2-S KO vs IFNAR2-L KO	<.0001
					IFNAR2-S KO vs IFNAR2 KO	<.0001				IFNAR2-S KO vs IFNAR2 KO	<.0001
					IFNAR2-L KO vs IFNAR2 KO	0.1984				IFNAR2-L KO vs IFNAR2 KO	0.8937
