## Supplemental Table S7 for "Regulation of human interferon signaling by transposon exonization"

### Sheet: guide RNAs
Target	Sequence (5'-3')
IFNAR2-S HiBiT	AACTTAATCACTGGGGCACA
CRISPR/Cas9
IFNAR2-S KO upstream	TAGAGGCAAGGTCTCGCTAA
IFNAR2-S KO downstream	AACTTAATCACTGGGGCACA
IFNAR2-L KO upstream	ATATCCATGGCTTCCAACGG
IFNAR2-L KO downstream	TCATTATATAACCATCCCCA
IFNAR2-E7 KO upstream	AACAGGGTTAGATTTATCAC
IFNAR2-E7 KO downstream	ATACCTGATTCCTGGCCAGG

### Sheet: siRNA
Target	Sequence (sense; 5'-3')
IFNAR2-L	GAUGAAAGUGAUAGCGAUAUU
IFNAR2-L	AGAAGAAAGUGUGGGAUUAUU
IFNAR2-S	AAACAGUCGUCCUGCCUAAUU
IFNAR2-S	GCUGGAAUGCAGUGGCUAUUU

### Sheet: Primers
Target gene	FW	REV	Notes
CTCF	ACCTGTTCCTGTGACTGTACC	ATGGGTTCACTTTCCGCAAGG	Housekeeping
IFNAR2-S	AAAGTCTTGAGGCAAGGTCTCG	ATCACTGGGGCACAGGGAT
IFNAR2-L	CCCCAAAGTCTTGAATTTTCATAACTT	GTATAGCCACCGCCACTTGT
IFNAR2 - Exon 7	GAGGGAATTGTTAAGAAGAATCAGC	ATCACTGGGGCACAGGGAT
OASL	GCAGAAATTTCCAGGACCAC	CCCATCACGGTCACCATTG
ISG15	CGCAGATCACCCAGAAGATCG	TTCGTCGCATTTGTCCACCA
Dengue genome	GGTGAAGTTAACTATTATGACAGG	TTAGCCATATATTGGTGGTG
LMNA	CCCACCAAAGTTCACCCTGA	GTGGAGTTGATGAGAGCCGT	Target of siRNA positive control
ACE2	AGCGAGGATAAGTCCAAGCG	CACTTCATAGTCTCCCCGCC
pUC57-ACE2 FWD + NheI site	AAGGTCTAGAGCTAGCATGAGCAGCAGCAGCTGG		generation of ACE2 overexpression plasmids
pUC57-ACE2 REV + PmeI site	TAGCCTCCCCCGTTTAAACTCAGAAGCTGGTCTGGACG		generation of ACE2 overexpression plasmids
SARS-CoV-2	GACCCCAAAATCAGCGAAAT	TCTGGTTACTGCCAGTTGAATCTG
TaqMan probe	FAM-ACCCCGCATTACGTTTGGTGGACC-TAMRA

### Sheet: RTqPCR conditions
PCR conditions
Cycle Step	Temp (degC)	Time	Cycles
Rev_Transcription	55	10 min	1
Initial Denaturation	95	1 min	1
Denaturation	95	10 sec	40
Extension	60	30 sec

### Sheet: Antibodies
PRIMARY antibody
Target protein	Vendor	Cat number
IFNAR2-L	R&D Systems	AF7014-SP
IFNb	PBL Assay Science	21400-1
STAT1	Cell Signaling Technology	9172
phospho STAT1 (Y701)	Cell Signaling Technology	9167S
STAT2	Cell Signaling Technology	72604S
phospho STAT2	Cell Signaling Technology	88410S
b-actin	Cell Signaling Technology	3700T
IFNAR1	Novus Biologicals	NBP2-67339
BD Phosflow™ PE Mouse Anti-Stat1 (pY701)	BD Bioscience	https://www.bdbiosciences.com/en-us/products/reagents/flow-cytometry-reagents/research-reagents/single-color-antibodies-ruo/pe-mouse-anti-stat1-py701.612564
RAB5A Monoclonal Antibody (2E8B11), eBioscience™ (100 ug)	Thermofisher	14-9711-82
SECONDARY antibody
Target species	Vendor	Cat number
Donkey anti-sheep	Jackson ImmunoResearch	713-625-147
Donkey anti-mouse	LI-COR Biosciences	926-68072
Goat anti-rabbit	LI-COR Biosciences	926-32211
Goat Anti-Rabbit IgG H&L (Alexa Fluor® 647)	abcam	ab150079
